# Diverse and abundant phages exploit conjugative plasmids

**DOI:** 10.1101/2023.03.19.532758

**Authors:** Natalia Quinones-Olvera, Siân V. Owen, Lucy M. McCully, Maximillian G. Marin, Eleanor A. Rand, Alice C. Fan, Oluremi J. Martins Dosumu, Kay Paul, Cleotilde E. Sanchez Castaño, Rachel Petherbridge, Jillian S. Paull, Michael Baym

## Abstract

Phages exert profound evolutionary pressure on bacteria by interacting with receptors on the cell surface to initiate infection. While the majority of phages use chromosomally-encoded cell surface structures as receptors, plasmid-dependent phages exploit plasmid-encoded conjugation proteins, making their host range dependent on horizontal transfer of the plasmid. Despite their unique biology and biotechnological significance, only a small number of plasmid-dependent phages have been characterized. Here we systematically search for new plasmid-dependent phages targeting IncP and IncF plasmids using a targeted discovery platform, and find that they are common and abundant in wastewater, and largely unexplored in terms of their genetic diversity. Plasmid-dependent phages are enriched in non-canonical types of phages, and all but one of the 64 phages we isolated were non-tailed, and members of the lipid-containing tectiviruses, ssDNA filamentous phages or ssRNA phages. We show that plasmid-dependent tectiviruses exhibit profound differences in their host range which is associated with variation in the phage holin protein. Despite their relatively high abundance in wastewater, plasmid-dependent tectiviruses are missed by metaviromic analyses, underscoring the continued importance of culture-based phage discovery. Finally, we identify a tailed phage dependent on the IncF plasmid, and find related structural genes in phages that use the orthogonal type 4 pilus as a receptor, highlighting the promiscuous use of these distinct contractile structures by multiple groups of phages. Taken together, these results indicate plasmid-dependent phages play an under-appreciated evolutionary role in constraining horizontal gene transfer via conjugative plasmids.

---

Viral infections pose a constant threat to the majority of life on Earth^**1,2**^. Viruses recognize their hosts by interacting with structures (receptors) on the cell surface^**3**^. For viruses that infect bacteria (phages), these receptors are usually encoded on the chromosome, and are part of core cellular processes including transporter proteins or structurally integral lipopolysaccharides^**4**^. However, certain mobile genetic elements, such as conjugative plasmids, also contribute to the cell surface landscape by building secretory structures (e.g. type 4 secretion systems) which enable transfer into neighboring bacterial cells^**5,6**^. Plasmid-dependent phages (PDPs) have evolved to use these plasmid-encoded structures as receptors, and can only infect plasmid-containing bacteria^**7**^. Conjugative plasmids can often transmit between distantly related bacterial cells, creating new phage-susceptible hosts by horizontal transfer of receptors^**8**^.

Almost all previously identified PDPs belong to unusual ‘non-tailed’ groups of phages, some of which have more in common with eukaryotic viruses than the ‘tailed’ phages that make up the majority of bacterial virus collections^**9,10**^. This includes the dsDNA alphatectiviruses, and members of the ssDNA inoviruses and ssRNA fiersviruses. The handful of known PDPs have had profound impacts on molecular biology, enabling phage display technology^**11**^ (F plasmid-dependent phage M13), and *in vivo* RNA imaging^**12**^ (F plasmid-dependent phage MS2). PDPs have also aided in our understanding of the origin of viruses: tectiviruses are thought to represent ancient ancestors of adenoviruses^**13**^.

Predation by PDPs exerts strong selection on bacteria to lose conjugative plasmids or to mutate/repress the conjugation machinery including the pilus^**14–17**^. As antibiotic resistance genes are frequently carried and spread by conjugative plasmids^**18–21**^, selection against plasmid carriage functionally selects against antibiotic resistance in many instances. The extent to which this is a significant evolutionary pressure on antibiotic resistance depends on how frequent these phages are in nature.

Despite the remarkable properties of these phages and their intriguing association with conjugative plasmids, only a handful of PDPs exist in culture. In the 1970s-80s at least 39 different PDPs were reported targeting 17 different plasmid types (classified by “incompatibility” groups)^**7**^. However, most of these reports predated the era of genome sequencing, and to our knowledge, most of the reported PDPs have been lost to science. Here, we use a targeted discovery approach to show that PDPs are easily discoverable in the environment, and associated with unappreciated genetic and phenotypic diversity.
