## Supplementary material for "Diverse and abundant phages exploit conjugative plasmids": Table S1

### Sheet: a. Bacterial strains
Strains used in this study	Description	Growth condition	Origin / reference	Accession (when available)
BL131	Pseudomonas putida KT2440	LB 30	O'Toole lab, Dartmouth College	GCF_000007565.2
BL151	Pectobacterium atrosepticum SCRI1043	LB 30	ATCC BAA-672D	GCF_000011605.1
BL159	Shewanella oneidensis MR1	LB 30	Silver lab, Harvard Medical School	GCF_000146165.2
BL263	Serratia marcescens subsp. marcescens Bizio ATCC 1388	LB 30	ATCC 1388	GCF_017298735.1
BL264	Enterobacter cloacae subsp. cloacae (Jordan) Hormaeche and Edwards subsp. nov ATCC 13047	LB 30	ATCC 13047	GCF_001997105.1
BL133	Pseudomonas fluorescens Pf0-1	LB 30	O'Toole lab, Dartmouth College	GCF_000012445.1
BL148	Klebsiella pneumoniae PCI 602 (ATCC® 10031; NCTC 7427)	LB 37	ATCC 10031	GCF_900451675.1
BL171	Citrobacter werkmanii IC19Y	LB 37	Hinton lab, University of Liverpool
BL267	Citrobacter freundii (Braak) Werkmand and Gillen ATCC 8090	LB 37	ATCC 8090	GCF_000312465.1
BL268	Edwardsiella tarda Ewing and McWhorter ATCC 15947	LB 37	ATCC 15947	GCF_003113495.2
BL283	Proteus mirabilis BB2000 ∆ugd	LB 37	Gibbs lab, UC Berkley	GCF_000444425.1
SVO126	Salmonella enterica serovar Typhimurium LT2	LB 37	Hinton lab, University of Liverpool	GCF_000006945.2
SVO50	Escherichia coli MG1655	LB 37	Hinton lab, University of Liverpool	GCF_000005845.2
SVO150	Escherichia coli W1485(F+)	LB 37	Hinton lab, University of Liverpool
BL103	Salmonella enterica serovar Typhimurium LT2 RP4 merR	LB 37 km50	Putonti lab, Loyola University
NQO38	Escherichia coli MG1655 lacIq-pLpp-mCherry-KmR pKJK5	LB 37 km50	Uli Klümper, Technical University Dresden
SNW555	Salmonella enterica serovar Typhimurium D23580 ΔΦ ΔpSLT-BT ΔpBT1 ΔpBT2 ΔpBT3	LB 37	Hinton lab, University of Liverpool [Owen et al, 2021]
New strains made in this study	Description	Growth condition	Construction
NQO80	Escherichia coli W1485 F912(FΔfinO::aph-gfp)	LB 37 km50	Disrupted finO locus of F replaced with aph-Plac-gfp casette from pKJK5 by recombineering (using pSIM5tet) and primers NQO2_9 and NQO2_12. Correct mutation confirmed with primers NQO2_5 and NQO2_6
NQO62	Escherichia coli MG1655 attTn7::mScatlet-I-gmR	LB 37 gm20	Strain SVO50 tagged with constitutively expressed mScarlet-I gene into attTn7 using pMRE-Tn7-152
SVO348	Escherichia coli MG1655 attTn7::mScatlet-I-gmR + F912(FΔfinO::aph-gfp)	LB 37 km50	Strain NQO62 transconjugated with F912 from strain NQO80
NQO87	Salmonella enterica serovar Typhimurium D23580 ΔΦ ΔpSLT-BT ΔpBT1 ΔpBT2 ΔpBT3+ F912(FΔfinO::aph-gfp)	LB 37 km50	Strain SNW555 from Owen et al., 2021 was transconjugated with FΔfinO::aph-Plac-gfp from NQO80. The plasmid and prophage cured S. enterica strain was used to mitigate any interference from the native incF plasmid and prophages
NQO89	Salmonella enterica serovar Typhimurium LT2 attTn7::Tn7-mScarlet-I RP4 merR	LB 37 km50	Strain SVO126 tagged with constitutively expressed mScarlet-I gene into attTn7 using pMRE-Tn7-152 and transconjugated with RP4 from BL103 donor
NQO90	Pseudomonas putida attTn7::Tn7-SGFP2* RP4	LB 30 km50	Strain BL131 tagged with constitutively expressed gfp2 gene into attTn7 using pMRE-Tn7-145 and transconjugated with RP4 from BL103 donor
NQO36	Pseudomonas putida KT2440 pKJK5	LB 30 km50	BL131 transconjugated with pKJK5 from NQO38
BL152	Pectobacterium atrosepticum SCRI1043 pKJK5	LB 30 km50	BL151 transconjugated with pKJK5 from NQO38
BL165	Shewanella oneidensis MR1 pKJK5	LB 30 km50	BL159 transconjugated with pKJK5 from NQO38
BL269	Serratia marcescens subsp. marcescens Bizio ATCC 1388 pKJK5	LB 30 km50	BL263 transconjugated with pKJK5 from NQO38
BL270	Enterobacter cloacae subsp. cloacae (Jordan) Hormaeche and Edwards subsp. nov ATCC 13047 pKJK5	LB 30 km50	BL264 transconjugated with pKJK5 from NQO38
BL279	Pseudomonas fluorescens Pf0-1 pKJK5	LB 30 km50	BL133 transconjugated with pKJK5 from NQO38
BL163	Klebsiella pneumoniae PCI 602 (ATCC® 10031; NCTC 7427) pKJK5	LB 37 km50	BL148 transconjugated with pKJK5 from NQO38
BL180	Citrobacter werkmanii IC19Y pKJK5	LB 37 km50	BL171 transconjugated with pKJK5 from NQO38
BL261	Citrobacter freundii (Braak) Werkmand and Gillen ATCC 8090 pKJK5	LB 37 km50	BL267 transconjugated with pKJK5 from NQO38
BL274	Edwardsiella tarda Ewing and McWhorter ATCC 15947 pKJK5	LB 37 km50	BL268 transconjugated with pKJK5 from NQO38
BL284	Proteus mirabilis BB2000 ∆ugd pKJK5	LB 37 km50	BL283 transconjugated with pKJK5 from NQO38
NQO37	Salmonella enterica serovar Typhimurium LT2 pKJK5	LB 37 km50	SVO126 transconjugated with pKJK5 from NQO38
BL144	Escherichia coli MG1655 pKJK5	LB 37 km50	SVO50 transconjugated with pKJK5 from NQO38
SVO296	Salmonella enterica serovar Typhimurium LT2 RP4 pSIM5	LB 30 km50 tet20	SVO126 transconjugated with RP4 from BL103 donor, and pSIM5tet

### Sheet: b. Plasmids
Published Plasmids used in this study	Description	Resistance	Reference	Sequence: Genbank accession or link (when available)
pKJK5	pKJK5 derivative plasmid with kmR and gfp under control of lac repressed promoter, full genotype: pKJK5::aph-Plac-gfp	KmR, TmR	Klümper et al, 2015, ISME	Derivate of AM261282
RP4 merR	Derivative of RP4 plasmid containing an additional integrative element encoding mercury resistance	KmR		BN000925
F	F plasmid from strain SVO150. Contains IS3 insertion inside finO locus (Cheah & Skurray 1986)	-		-
pMRE-Tn7-152	miniTn7 plasmid to deliver constitutively expressed mScarlet-I gene and cmR into attTn7 Addgene #118566	ApR	Schlechter et al, 2018	Sequence available from Addgene
pMRE-Tn7-145	miniTn7 plasmid to deliver constitutively expressed gfp2 gene and cmR into attTn7 Addgene #118561	ApR	Schlechter et al, 2018	Sequence available from Addgene
pSIM5tet	λ red recombination plasmid, temperature-inducible, temperature sensitive ori101 repA101ts replicon; TcR	TcR	Koskiniemi et al., 2011	-
Plasmids constructed in this study	Description / construction	Resistance	Reference	Sequence: Genbank accession or link (when available)
FΔfinO::aph-Plac-gfp	Disrupted finO locus replaced with aph-Plac-gfp cassette from pKJK5 by recombineering (using pSIM5tet) and primers NQO2_9 and NQO2_12. Correct mutation confirmed with primers NQO2_5 and NQO2_6	KmR	this study	pending

### Sheet: c. Phages
Bacteriophage	Description, Class/Family	Replication host strain	Reference (DOI)	Origin (if this study)	Genome accession	Environmental sample of orgin (if this study) relates to final tab
9NA	Caudoviricetes, Nonanavirus 9NA	SVO126	10.1128/genomeA.00531-14	-	KJ802832.1	-
SVOΦ44	Pseudomonas putida phage, unclassified	BL131	This study	Community garden compost	pending	-
PRD1*	Tectiviridae, Alphatectivirus PRD1	NQO37	10.1128/JVI.14.3.689-699.1974	-	NC_001421.2	-
M13	Inoviridae, Inovirus M13	SVO348	10.1016/0378-1119(80)90093-1	-	V00604.2	-
MS2	Fiersviridae, Emesvirus zinderi	SVO348	10.1038/260500a0	-	V00642.1	-
Q𝜷	Fiersviridae, Qubevirus durum	SVO348	10.1186/1471-2148-3-24	-	AY099114.1	-
PRDteal	Alphatectivirus	NQO37	This study	Wastewater	pending	6
PRDmaroon	Alphatectivirus	NQO37	This study	Wastewater	pending	6
PRDscarlet	Alphatectivirus	NQO37	This study	Wastewater	pending	6
PRDjet	Alphatectivirus	NQO37	This study	Wastewater	pending	6
PRDcerulean	Alphatectivirus	NQO36	This study	Wastewater	pending	6
PRDturquoise	Alphatectivirus	NQO37	This study	Wastewater	pending	6
PRDsage	Alphatectivirus	NQO37	This study	Wastewater	pending	6
PRDhazel	Alphatectivirus	NQO37	This study	Wastewater	pending	6
PRDcobalt	Alphatectivirus	NQO37	This study	Wastewater	pending	6
PRDcarrot	Alphatectivirus	NQO37	This study	Wastewater	pending	6
PRDmahogany	Alphatectivirus	NQO37	This study	Wastewater	pending	6
PRDaubergine	Alphatectivirus	NQO37	This study	Wastewater	pending	6
PRDcherry	Alphatectivirus	NQO37	This study	Wastewater	pending	6
PRDvermilion	Alphatectivirus	NQO37	This study	Wastewater	pending	6
PRDobsidian	Alphatectivirus	NQO37	This study	Wastewater	pending	6
PRDwine	Alphatectivirus	NQO37	This study	Wastewater	pending	6
PRDcrimson	Alphatectivirus	NQO37	This study	Wastewater	pending	6
PRDforest	Alphatectivirus	NQO37	This study	Wastewater	pending	6
PRDolive	Alphatectivirus	NQO37	This study	Wastewater	pending	6
PRDfuchsia	Alphatectivirus	NQO37	This study	Wastewater	pending	6
PRDsepia	Alphatectivirus	NQO37	This study	Wastewater	pending	6
PRDpeacock	Alphatectivirus	NQO37	This study	Wastewater	pending	6
PRDplum	Alphatectivirus	NQO37	This study	Wastewater	pending	6
PRDsky	Alphatectivirus	NQO37	This study	Wastewater	pending	6
PRDrose	Alphatectivirus	NQO37	This study	Wastewater	pending	6
PRDroyal	Alphatectivirus	NQO37	This study	Wastewater	pending	6
PRDpine	Alphatectivirus	NQO37	This study	Wastewater	pending	6
PRDazure	Alphatectivirus	NQO37	This study	Wastewater	pending	6
PRDcochinilla	Alphatectivirus	NQO37	This study	Wastewater	pending	6
PRDnavy	Alphatectivirus	NQO37	This study	Wastewater	pending	6
PRDavocado	Alphatectivirus	NQO37	This study	Wastewater	pending	6
PRDemerald	Alphatectivirus	NQO37	This study	Community garden compost	pending	1
PRDgraphite	Alphatectivirus	NQO37	This study	Community garden compost	pending	2
PRDruby	Alphatectivirus	NQO37	This study	Community garden compost	pending	2
PRDamber	Alphatectivirus	NQO37	This study	Farm compost pile	pending	3
PRDindigo	Alphatectivirus	NQO37	This study	Wastewater	pending	5
PRDchartreuse	Alphatectivirus	NQO37	This study	Wastewater	pending	5
PRDmint	Alphatectivirus	NQO37	This study	Wastewater	pending	5
PRDcanary	Alphatectivirus	NQO37	This study	Wastewater	pending	5
PRDjuniper	Alphatectivirus	NQO37	This study	Wastewater	pending	5
PRDbrick	Alphatectivirus	NQO37	This study	Wastewater	pending	5
PRDgold	Alphatectivirus	NQO37	This study	Wastewater	pending	5
PRDpistachio	Alphatectivirus	NQO37	This study	Wastewater	pending	5
PRDmagenta	Alphatectivirus	NQO37	This study	Farm compost pile	pending	4
PRDmustard	Alphatectivirus	NQO37	This study	Farm compost pile	pending	4
PRDbigpapi	Alphatectivirus	NQO37	This study	River bank water	pending	7
PRDasparagus	Alphatectivirus	NQO37	This study	Residential building compost	pending	8
PRDaquamarine	Alphatectivirus	NQO37	This study	Residential building compost	pending	8
PRDmamacita	Alphatectivirus	NQO37	This study	Farm animal waste	pending	13
PRDskutterchuck	Alphatectivirus	NQO37	This study	Wastewater	pending	14
PRDshaddybee	Alphatectivirus	NQO37	This study	Wastewater	pending	14
FrSaffron	Fiersviridae	SVO348	This study	Park water with bird waste	pending	16
FrHenna	Fiersviridae	SVO348	This study	Farm animal waste	pending	10
FrBlood	Fiersviridae	SVO348	This study	Farm animal waste	pending	10
FrSangria	Fiersviridae	SVO348	This study	Wastewater	pending	12
FrMerlot	Fiersviridae	SVO348	This study	Wastewater	pending	12
FrHibiscus	Fiersviridae	SVO348	This study	Wastewater	pending	15
FrBurgundy	Fiersviridae	SVO348	This study	Wastewater	pending	14
FfLavender	Inoviridae	SVO348	This study	River bank water	pending	15
FfViolet	Inoviridae	SVO348	This study	River bank water	pending	9
FfAmethyst	Inoviridae	SVO348	This study	Wastewater	pending	15
FfLilac	Inoviridae	SVO348	This study	Wastewater	pending	14
FfIris	Inoviridae	SVO348	This study	Wastewater	pending	15
FtMidnight	Unknown Caudoviricetes	SVO348	This study	Farm compost pile	pending	11

### Sheet: d. Primers
Identifier	Name	Sequence 5'->3'	Purpose	Template
NQO2_5	finO-ext_fw	gcagggaaattattatcccg	External primers for finO gene of F plasmid.
NQO2_6	finO-ext_rv	aaggctgcttttttcgttac	External primers for finO gene of F plasmid.
NQO2_9	pFfinO55_fw	tgtggtatctttggccgcaagaggatgattcgtcagaggcagaacacagcAGGTCGTAAATCACTGCATA	For recombineering pKJK5 GFP cassette into the F plasmid	pKJK5
NQO2_12	pFfinO56_rv	tccttttaagccttatttccctgcctcctctctctgatggaggcttttttGGATCCTTTTCGACCGAATA	For recombineering pKJK5 GFP cassette into the F plasmid
NQO3_13	P35_fw	atgatggaaaatgacgaatggtggaag	For recombineering PRDcerulean holin: To make cer6	PRD1
NQO3_14	P36_rv	tcaattttcggggctgttgtcg
NQO3_15	P35tmd1-fuc_fw	ggcatcatgatggaacacggcgaatggtggaagtatcta	For recombineering PRDfuschia holin TMD1	PRDfuschia
NQO3_16	P35tmd1-fuc_rv	ttcatacgcccttttggagtaattgacaataccgcca
NQO3_17	P35NB-fuc_fw	tcaattactccaaaagggcgcttgccatgaaacgcttttctaaacttga	For recombineering PRDfuschia holin TMD2: To make cer9	PRDfuschia
NQO3_18	P35NB-fuc_rv	atacctagccagtgcggcgataaatcca
NQO3_19	P35CA-cer1_fw	tttgttggcgtgatggc	For recombineering cer1 holin: To make cer10	cer1
NQO3_20	P35CA-cer1_rv	aatcggcccccatcc

### Sheet: e. Environmental Samples
Sample ID	Description	Date	Location
1	Community garden compost	Oct-19	Cambridge MA
2	Community garden compost	Jun-20	Arlington MA
3	Farm compost	Jun-20	Danvers MA
4	Farm compost	Jun-20	Ipswitch MA
4	Farm compost	Jun-20	Somerville MA
5	Wastewater	07-Jul-20	Somerville MA
6	Wastewater	14-Jul-20	Somerville MA
7	Fenway river water	Aug-20	Boston MA
8	Residential building compost	Sep-20	Somerville MA
9	Fenway stream water	Jun-21	Boston MA
10	Animal waste (chickens)	Aug-21	Lexington MA
11	Farm compost	Aug-21	Lexington MA
12	Wastewater	Aug-21	Medfield MA
13	farm cow waste	May-22	Billerica MA
14	Wastewater, North site	May-22	Boston MA
15	Wastewater, South site	May-22	Boston MA
16	Urban park puddle	Jun-22	Boston MA
