## Supplementary material for "Diverse and abundant phages exploit conjugative plasmids": Table S2

### Sheet: Tectiviridae genomes
Bacteriophage	Type	Description, Class/Family	Database	Accession	Isolation location	Year of isolation	Reference (doi)
PRD1	Isolated	Tectiviridae, Alphatectivirus PRD1	NCBI	NC_001421.2	Michigan, USA	1972	10.1128/JVI.14.3.689-699.1974
PR772	Isolated	Tectiviridae, Alphatectivirus PRD1	NCBI	AY848688.1	Pretoria, South Africa	1979	10.1099/00221287-110-2-263
PR5	Isolated	Tectiviridae, Alphatectivirus PRD1	NCBI	AY848687.1	Edmonton, Canada	1978	10.1139/m78-145
PR4	Isolated	Tectiviridae, Alphatectivirus PR4	NCBI	NC_007451.1	Melbourne, Australia	1974	10.1099/00221287-84-2-332
PR3	Isolated	Tectiviridae, Alphatectivirus PRD1	NCBI	AY848685.1	Melbourne, Australia	1974	10.1099/00221287-84-2-332
L17	Isolated	Tectiviridae, Alphatectivirus PRD1	NCBI	AY848684.1	Bristol, UK	1981	10.1099/0022-1317-57-2-365
BCE1	Isolated	Alphatectivirus, Burkholderia phage BCE1	NCBI	OK041468.1	-	2021	-
AP50	Isolated	Betatectivirus, Bacillus phage AP50	NCBI	NC_011523.1	-	-	-
Bam35c	Isolated	Betatectivirus, Bacillus phage Bam35c	NCBI	NC_005258.1	-	-	-
GIL16c	Isolated	Betatectivirus, Bacillus phage GIL16c	NCBI	NC_006945.1	-	-	-
Sato	Isolated	Betatectivirus, Bacillus phage Sato	NCBI	MZ089978.1	-	-	-
Sole	Isolated	Betatectivirus, Bacillus phage Sole	NCBI	MZ089979.1	-	-	-
Wip1	Isolated	Betatectivirus, Bacillus phage Wip1	NCBI	NC_022094.1	-	-	-
Forthebois	Isolated	Deltatectivirus, Streptomyces phage Forthebois	NCBI	NC_055059.1	-	-	-
WheeHeim	Isolated	Deltatectivirus, Streptomyces phage WheeHeim	NCBI	NC_055060.1	-	-	-
Toil	Isolated	Epsilontectivirus, Rhodococcus phage Toil	NCBI	NC_055061.1	-	-	-
GC1	Isolated	Gammatectivirus, Gluconobacter phage GC1	NCBI	NC_042083.1	-	-	-
-	Uncultivated	Activated carbon metagenome	NCBI	LNFM01013825.1	-	-	-
-	Uncultivated	freshwater metagenome	NCBI	FRDC01003407.1	-	-	-
-	Uncultivated	Activated carbon metagenome	NCBI	LNFM01009513.1	-	-	-
-	Uncultivated	Activated sludge metagenome	NCBI	JRYJ01001167.1	-	-	-
-	Uncultivated	Peatland microbial communities	JGI IMG/VR	Ga0500005_002616	-	-	-
-	Uncultivated	Peatland microbial communities	JGI IMG/VR	Ga0500006_002682	-	-	-
-	Uncultivated	Peatland microbial communities	JGI IMG/VR	Ga0500006_012856	-	-	-
-	Uncultivated	Peatland microbial communities	JGI IMG/VR	Ga0500009_001431	-	-	-
-	Uncultivated	Peatland microbial communities	JGI IMG/VR	Ga0500011_004634	-	-	-
-	Uncultivated	Peatland microbial communities	JGI IMG/VR	Ga0500012_004241	-	-	-
-	Uncultivated	Peatland microbial communities	JGI IMG/VR	Ga0500013_005094	-	-	-
-	Uncultivated	Peatland microbial communities	JGI IMG/VR	Ga0500017_0003996	-	-	-
-	Uncultivated	Peatland microbial communities	JGI IMG/VR	Ga0500018_001608	-	-	-
-	Uncultivated	Peatland microbial communities	JGI IMG/VR	Ga0500022_002121	-	-	-
-	Uncultivated	Peatland microbial communities	JGI IMG/VR	Ga0500022_006983	-	-	-
-	Uncultivated	Peatland microbial communities	JGI IMG/VR	Ga0500032_0002123	-	-	-
-	Uncultivated	Alder tree leaf litter microbial communities	JGI IMG/VR	Ga0501157_006299	-	-	-
-	Uncultivated	Co-assembly of Harvard Forest metagenomes	JGI IMG/VR	Ga0500030_003738	-	-	-
-	Uncultivated	Co-assembly of Harvard Forest metagenomes	JGI IMG/VR	Ga0505706_00067931	-	-	-
-	Uncultivated	Co-assembly of Harvard Forest metagenomes	JGI IMG/VR	Ga0505706_00072834	-	-	-
-	Uncultivated	Co-assembly of Harvard Forest metagenomes	JGI IMG/VR	Ga0505706_00075008	-	-	-
-	Uncultivated	Co-assembly of Harvard Forest metagenomes	JGI IMG/VR	Ga0505706_00075641	-	-	-
-	Uncultivated	Co-assembly of Harvard Forest metagenomes	JGI IMG/VR	Ga0505706_00078677	-	-	-
-	Uncultivated	Co-assembly of Harvard Forest metagenomes	JGI IMG/VR	Ga0505706_00084197	-	-	-
-	Uncultivated	Co-assembly of Harvard Forest metagenomes	JGI IMG/VR	Ga0505706_00084834	-	-	-
-	Uncultivated	Co-assembly of Harvard Forest metagenomes	JGI IMG/VR	Ga0505706_00087319	-	-	-
-	Uncultivated	Co-assembly of Harvard Forest metagenomes	JGI IMG/VR	Ga0505706_00093977	-	-	-
-	Uncultivated	Co-assembly of Harvard Forest metagenomes	JGI IMG/VR	Ga0505706_00098891	-	-	-
-	Uncultivated	Co-assembly of Harvard Forest metagenomes	JGI IMG/VR	Ga0505706_00117367	-	-	-
-	Uncultivated	Co-assembly of Harvard Forest metagenomes	JGI IMG/VR	Ga0505706_00127399	-	-	-
-	Uncultivated	Co-assembly of Harvard Forest metagenomes	JGI IMG/VR	Ga0505706_00137823	-	-	-
-	Uncultivated	Co-assembly of Harvard Forest metagenomes	JGI IMG/VR	Ga0505706_00138351	-	-	-
-	Uncultivated	Co-assembly of Harvard Forest metagenomes	JGI IMG/VR	Ga0505706_00153685	-	-	-
-	Uncultivated	Co-assembly of Harvard Forest metagenomes	JGI IMG/VR	Ga0505706_00231171	-	-	-
-	Uncultivated	Co-assembly of Harvard Forest metagenomes	JGI IMG/VR	Ga0505706_00332338	-	-	-
-	Uncultivated	Co-assembly of Harvard Forest metagenomes	JGI IMG/VR	Ga0505706_00334178	-	-	-
-	Uncultivated	Co-assembly of Harvard Forest metagenomes	JGI IMG/VR	Ga0505706_00344671	-	-	-
-	Uncultivated	Co-assembly of Harvard Forest metagenomes	JGI IMG/VR	Ga0505706_00373652	-	-	-
-	Uncultivated	Co-assembly of Harvard Forest metagenomes	JGI IMG/VR	Ga0505706_00425488	-	-	-
-	Uncultivated	Co-assembly of Harvard Forest metagenomes	JGI IMG/VR	Ga0505706_00937364	-	-	-
-	Uncultivated	Co-assembly of Harvard Forest metagenomes	JGI IMG/VR	Ga0505706_00969868	-	-	-
-	Uncultivated	Co-assembly of Harvard Forest metagenomes	JGI IMG/VR	Ga0505706_01001969	-	-	-

### Sheet: Fiersviridae genomes
Bacteriophage	Type	Description, Class/Family	Database	Accession
BZ13	Isolated	Fiersviridae, Emesvirus	NCBI	FJ483839.1
KU1	Isolated	Fiersviridae, Emesvirus	NCBI	AF227250.1
GA	Isolated	Fiersviridae, Emesvirus	NCBI	X03869.1
AVE017	Isolated	Fiersviridae, Emesvirus	NCBI	BK013361.1
MS2	Isolated	Fiersviridae, Emesvirus	NCBI	V00642.1
fr	Isolated	Fiersviridae, Emesvirus	NCBI	X15031.1
Qbeta	Isolated	Fiersviridae, Qubevirus	NCBI	AY099114.1
M11	Isolated	Fiersviridae, Qubevirus	NCBI	AF052431.1
MX1	Isolated	Fiersviridae, Qubevirus	NCBI	AF059242.1
TW18	Isolated	Fiersviridae, Qubevirus	NCBI	FJ483840.1
NL95	Isolated	Fiersviridae, Qubevirus	NCBI	AF059243.1
F1	Isolated	Fiersviridae, Qubevirus	NCBI	EF068134.1
SP	Isolated	Fiersviridae, Qubevirus	NCBI	X07489.1

### Sheet: Inovirus genomes
Bacteriophage	Type	Description, Class/Family	Database	Accession
M13	Isolated	Inoviridae, Inovirus	NCBI	V00604.2
fd	Isolated	Inoviridae, Inovirus	NCBI	J02451.1
f1	Isolated	Inoviridae, Inovirus	NCBI	JF719734

### Sheet: SRA datasets
BioProject ID	Run ID	Reference (doi)
PRJNA385831	SRR5570991	-
PRJNA385831	SRR5570992	-
PRJNA385831	SRR5570993	-
PRJNA385831	SRR5570994	-
PRJNA385831	SRR5570995	-
PRJNA385831	SRR5570996	-
PRJNA385831	SRR5570997	-
PRJNA385831	SRR5570998	-
PRJNA385831	SRR5570999	-
PRJNA385831	SRR5571000	-
PRJNA385831	SRR5571001	-
PRJNA385831	SRR5571002	-
PRJNA385831	SRR5571003	-
PRJNA385831	SRR5571004	-
PRJNA385831	SRR5571005	-
PRJNA385831	SRR5571006	-
PRJNA385831	SRR5571007	-
PRJNA385831	SRR5571008	-
PRJNA385831	SRR5571009	-
PRJNA385831	SRR5571010	-
PRJNA385831	SRR5571011	-
PRJNA622299	SRR11472820	10.1016/j.celrep.2020.108142
PRJNA622299	SRR11472821	10.1016/j.celrep.2020.108142
PRJNA622299	SRR11472822	10.1016/j.celrep.2020.108142
PRJNA622299	SRR11472823	10.1016/j.celrep.2020.108142
PRJNA622299	SRR11472824	10.1016/j.celrep.2020.108142
PRJNA622299	SRR11472825	10.1016/j.celrep.2020.108142
PRJNA622299	SRR11472826	10.1016/j.celrep.2020.108142
PRJNA622299	SRR11472827	10.1016/j.celrep.2020.108142
PRJNA622299	SRR11472828	10.1016/j.celrep.2020.108142
PRJNA472060	SRR7191290	10.1186/s13104-019-4251-y
PRJNA472060	SRR7191291	10.1186/s13104-019-4251-y
PRJNA472060	SRR7191292	10.1186/s13104-019-4251-y
PRJNA472060	SRR7191293	10.1186/s13104-019-4251-y
PRJNA472060	SRR7191294	10.1186/s13104-019-4251-y
PRJNA526679	SRR8715492	10.3389/fmicb.2020.00153
PRJNA526679	SRR8715493	10.3389/fmicb.2020.00153
PRJNA526679	SRR8715494	10.3389/fmicb.2020.00153
PRJEB28033	ERR2729796	10.1038/s41396-019-0467-z
PRJEB28033	ERR2729797	10.1038/s41396-019-0467-z
PRJEB28033	ERR2729798	10.1038/s41396-019-0467-z
PRJEB28033	ERR2729799	10.1038/s41396-019-0467-z
PRJEB28033	ERR2729800	10.1038/s41396-019-0467-z
PRJEB28033	ERR2729801	10.1038/s41396-019-0467-z
PRJEB28033	ERR2729802	10.1038/s41396-019-0467-z
PRJEB28033	ERR2729803	10.1038/s41396-019-0467-z
PRJEB28033	ERR2729804	10.1038/s41396-019-0467-z
PRJEB28033	ERR2729805	10.1038/s41396-019-0467-z
PRJEB28033	ERR2729806	10.1038/s41396-019-0467-z
PRJEB28033	ERR2729807	10.1038/s41396-019-0467-z
PRJEB28033	ERR2729808	10.1038/s41396-019-0467-z
PRJEB28033	ERR2729809	10.1038/s41396-019-0467-z
PRJEB28033	ERR2729810	10.1038/s41396-019-0467-z
PRJEB28033	ERR2729811	10.1038/s41396-019-0467-z
PRJEB13831	ERR1713331	10.1038/s41467-019-08853-3
PRJEB13831	ERR1713332	10.1038/s41467-019-08853-4
PRJEB13831	ERR1713333	10.1038/s41467-019-08853-5
PRJEB13831	ERR1713334	10.1038/s41467-019-08853-6
PRJEB13831	ERR1713335	10.1038/s41467-019-08853-7
PRJEB13831	ERR1713336	10.1038/s41467-019-08853-8
PRJEB13831	ERR1713337	10.1038/s41467-019-08853-9
PRJEB13831	ERR1713338	10.1038/s41467-019-08853-10
PRJEB13831	ERR1713339	10.1038/s41467-019-08853-11
PRJEB13831	ERR1713340	10.1038/s41467-019-08853-12
PRJEB13831	ERR1713341	10.1038/s41467-019-08853-13
PRJEB13831	ERR1713342	10.1038/s41467-019-08853-14
PRJEB13831	ERR1713343	10.1038/s41467-019-08853-15
PRJEB13831	ERR1713344	10.1038/s41467-019-08853-16
PRJEB13831	ERR1713345	10.1038/s41467-019-08853-17
PRJEB13831	ERR1713346	10.1038/s41467-019-08853-18
PRJEB13831	ERR1713347	10.1038/s41467-019-08853-19
PRJEB13831	ERR1713348	10.1038/s41467-019-08853-20
PRJEB13831	ERR1713349	10.1038/s41467-019-08853-21
PRJEB13831	ERR1713350	10.1038/s41467-019-08853-22
PRJEB13831	ERR1713351	10.1038/s41467-019-08853-23
PRJEB13831	ERR1713352	10.1038/s41467-019-08853-24
PRJEB13831	ERR1713353	10.1038/s41467-019-08853-25
PRJEB13831	ERR1713354	10.1038/s41467-019-08853-26
PRJEB13831	ERR1713355	10.1038/s41467-019-08853-27
PRJEB13831	ERR1713356	10.1038/s41467-019-08853-28
PRJEB13831	ERR1713357	10.1038/s41467-019-08853-29
PRJEB13831	ERR1713358	10.1038/s41467-019-08853-30
PRJEB13831	ERR1713359	10.1038/s41467-019-08853-31
PRJEB13831	ERR1713360	10.1038/s41467-019-08853-32
PRJEB13831	ERR1713361	10.1038/s41467-019-08853-33
PRJEB13831	ERR1713362	10.1038/s41467-019-08853-34
PRJEB13831	ERR1713363	10.1038/s41467-019-08853-35
PRJEB13831	ERR1713364	10.1038/s41467-019-08853-36
PRJEB13831	ERR1713365	10.1038/s41467-019-08853-37
PRJEB13831	ERR1713366	10.1038/s41467-019-08853-38
PRJEB13831	ERR1713367	10.1038/s41467-019-08853-39
PRJEB13831	ERR1713368	10.1038/s41467-019-08853-40
PRJEB13831	ERR1713369	10.1038/s41467-019-08853-41
PRJEB13831	ERR1713370	10.1038/s41467-019-08853-42
PRJEB13831	ERR1713371	10.1038/s41467-019-08853-43
PRJEB13831	ERR1713372	10.1038/s41467-019-08853-44
PRJEB13831	ERR1713373	10.1038/s41467-019-08853-45
PRJEB13831	ERR1713374	10.1038/s41467-019-08853-46
PRJEB13831	ERR1713375	10.1038/s41467-019-08853-47
PRJEB13831	ERR1713376	10.1038/s41467-019-08853-48
PRJEB13831	ERR1713377	10.1038/s41467-019-08853-49
PRJEB13831	ERR1713378	10.1038/s41467-019-08853-50
PRJEB13831	ERR1713379	10.1038/s41467-019-08853-51
PRJEB13831	ERR1713380	10.1038/s41467-019-08853-52
PRJEB13831	ERR1713381	10.1038/s41467-019-08853-53
PRJEB13831	ERR1713382	10.1038/s41467-019-08853-54
PRJEB13831	ERR1713383	10.1038/s41467-019-08853-55
PRJEB13831	ERR1713384	10.1038/s41467-019-08853-56
PRJEB13831	ERR1713385	10.1038/s41467-019-08853-57
PRJEB13831	ERR1713386	10.1038/s41467-019-08853-58
PRJEB13831	ERR1713387	10.1038/s41467-019-08853-59
PRJEB13831	ERR1713388	10.1038/s41467-019-08853-60
PRJEB13831	ERR1713389	10.1038/s41467-019-08853-61
PRJEB13831	ERR1713390	10.1038/s41467-019-08853-62
PRJEB13831	ERR1713391	10.1038/s41467-019-08853-63
PRJEB13831	ERR1713392	10.1038/s41467-019-08853-64
PRJEB13831	ERR1713393	10.1038/s41467-019-08853-65
PRJEB13831	ERR1713394	10.1038/s41467-019-08853-66
PRJEB13831	ERR1713395	10.1038/s41467-019-08853-67
PRJEB13831	ERR1713396	10.1038/s41467-019-08853-68
PRJEB13831	ERR1713397	10.1038/s41467-019-08853-69
PRJEB13831	ERR1713398	10.1038/s41467-019-08853-70
PRJEB13831	ERR1713399	10.1038/s41467-019-08853-71
PRJEB13831	ERR1713400	10.1038/s41467-019-08853-72
PRJEB13831	ERR1713401	10.1038/s41467-019-08853-73
PRJEB13831	ERR1713402	10.1038/s41467-019-08853-74
PRJEB13831	ERR1713403	10.1038/s41467-019-08853-75
PRJEB13831	ERR1713404	10.1038/s41467-019-08853-76
PRJEB13831	ERR1713405	10.1038/s41467-019-08853-77
PRJEB13831	ERR1713406	10.1038/s41467-019-08853-78
PRJEB13831	ERR1713407	10.1038/s41467-019-08853-79
PRJEB13831	ERR1713408	10.1038/s41467-019-08853-80
PRJEB13831	ERR1713409	10.1038/s41467-019-08853-81
PRJEB13831	ERR1713410	10.1038/s41467-019-08853-82
PRJEB13831	ERR1713411	10.1038/s41467-019-08853-83
PRJEB13831	ERR1725938	10.1038/s41467-019-08853-84
PRJEB13831	ERR1725939	10.1038/s41467-019-08853-85
PRJEB13831	ERR1725940	10.1038/s41467-019-08853-86
PRJEB13831	ERR1725941	10.1038/s41467-019-08853-87
PRJEB13831	ERR1725942	10.1038/s41467-019-08853-88
PRJEB13831	ERR1725943	10.1038/s41467-019-08853-89
PRJEB13831	ERR1725944	10.1038/s41467-019-08853-90
PRJEB13831	ERR1725945	10.1038/s41467-019-08853-91
PRJEB13831	ERR1725946	10.1038/s41467-019-08853-92
PRJEB13831	ERR1725947	10.1038/s41467-019-08853-93
PRJEB13831	ERR1725948	10.1038/s41467-019-08853-94
PRJEB13831	ERR1725949	10.1038/s41467-019-08853-95
PRJEB13831	ERR1725950	10.1038/s41467-019-08853-96
PRJEB13831	ERR1725951	10.1038/s41467-019-08853-97
PRJEB13831	ERR1725952	10.1038/s41467-019-08853-98
PRJEB13831	ERR1725953	10.1038/s41467-019-08853-99
PRJEB13831	ERR1725954	10.1038/s41467-019-08853-100
PRJEB13831	ERR1725955	10.1038/s41467-019-08853-101
PRJEB13831	ERR1725956	10.1038/s41467-019-08853-102
PRJEB13831	ERR1725957	10.1038/s41467-019-08853-103
PRJEB13831	ERR1725958	10.1038/s41467-019-08853-104
PRJEB13831	ERR1725959	10.1038/s41467-019-08853-105
PRJEB13831	ERR1725960	10.1038/s41467-019-08853-106
PRJEB13831	ERR1725961	10.1038/s41467-019-08853-107
PRJEB13831	ERR1725962	10.1038/s41467-019-08853-108
PRJEB13831	ERR1725963	10.1038/s41467-019-08853-109
PRJEB13831	ERR1725964	10.1038/s41467-019-08853-110
PRJEB13831	ERR1725965	10.1038/s41467-019-08853-111
PRJEB13831	ERR1725966	10.1038/s41467-019-08853-112
PRJEB13831	ERR1725967	10.1038/s41467-019-08853-113
PRJEB13831	ERR1725968	10.1038/s41467-019-08853-114
PRJEB13831	ERR1725969	10.1038/s41467-019-08853-115
PRJEB13831	ERR1725970	10.1038/s41467-019-08853-116
PRJEB13831	ERR1725971	10.1038/s41467-019-08853-117
PRJEB13831	ERR1725972	10.1038/s41467-019-08853-118
PRJEB13831	ERR1725973	10.1038/s41467-019-08853-119
PRJEB13831	ERR1725974	10.1038/s41467-019-08853-120
PRJEB13831	ERR1725975	10.1038/s41467-019-08853-121
PRJEB13831	ERR1725976	10.1038/s41467-019-08853-122
PRJEB13831	ERR1725977	10.1038/s41467-019-08853-123
PRJEB13831	ERR1725978	10.1038/s41467-019-08853-124
PRJEB13831	ERR1725979	10.1038/s41467-019-08853-125
PRJEB13831	ERR1725980	10.1038/s41467-019-08853-126
PRJEB13831	ERR1725981	10.1038/s41467-019-08853-127
PRJEB13831	ERR1725982	10.1038/s41467-019-08853-128
PRJEB13831	ERR1725983	10.1038/s41467-019-08853-129
PRJEB13831	ERR1725984	10.1038/s41467-019-08853-130
PRJEB13831	ERR1725985	10.1038/s41467-019-08853-131
PRJEB13831	ERR1725986	10.1038/s41467-019-08853-132
PRJEB13831	ERR1725987	10.1038/s41467-019-08853-133
PRJEB13831	ERR1725988	10.1038/s41467-019-08853-134
PRJEB13831	ERR1725989	10.1038/s41467-019-08853-135
PRJEB13831	ERR1725990	10.1038/s41467-019-08853-136
PRJEB13831	ERR1725991	10.1038/s41467-019-08853-137
PRJEB13831	ERR1725992	10.1038/s41467-019-08853-138
PRJEB13831	ERR1725993	10.1038/s41467-019-08853-139
PRJEB13831	ERR1725994	10.1038/s41467-019-08853-140
PRJEB13831	ERR1725995	10.1038/s41467-019-08853-141
PRJEB13831	ERR1725996	10.1038/s41467-019-08853-142
PRJEB13831	ERR1725997	10.1038/s41467-019-08853-143
PRJEB13831	ERR1725998	10.1038/s41467-019-08853-144
PRJEB13831	ERR1725999	10.1038/s41467-019-08853-145
PRJEB13831	ERR1726000	10.1038/s41467-019-08853-146
PRJEB13831	ERR1726001	10.1038/s41467-019-08853-147
PRJEB13831	ERR1726002	10.1038/s41467-019-08853-148
PRJEB13831	ERR1726003	10.1038/s41467-019-08853-149
PRJEB13831	ERR1726004	10.1038/s41467-019-08853-150
PRJEB13831	ERR1726005	10.1038/s41467-019-08853-151
PRJEB13831	ERR1726006	10.1038/s41467-019-08853-152
PRJEB13831	ERR1726007	10.1038/s41467-019-08853-153
PRJEB13831	ERR1726008	10.1038/s41467-019-08853-154
PRJEB13831	ERR1726009	10.1038/s41467-019-08853-155
PRJEB13831	ERR1726010	10.1038/s41467-019-08853-156
PRJEB13831	ERR1726011	10.1038/s41467-019-08853-157
PRJEB13831	ERR1726012	10.1038/s41467-019-08853-158
PRJEB13831	ERR1726013	10.1038/s41467-019-08853-159
PRJEB13831	ERR1726014	10.1038/s41467-019-08853-160
PRJEB13831	ERR1726015	10.1038/s41467-019-08853-161
PRJEB13831	ERR1726016	10.1038/s41467-019-08853-162
PRJEB13831	ERR1726017	10.1038/s41467-019-08853-163
PRJEB13831	ERR1726018	10.1038/s41467-019-08853-164
PRJEB13831	ERR1726019	10.1038/s41467-019-08853-165
PRJEB13831	ERR1726020	10.1038/s41467-019-08853-166
PRJEB13831	ERR1726021	10.1038/s41467-019-08853-167
PRJEB13831	ERR1726022	10.1038/s41467-019-08853-168
PRJEB13831	ERR1726023	10.1038/s41467-019-08853-169
PRJEB13831	ERR1726024	10.1038/s41467-019-08853-170
PRJEB13831	ERR1726025	10.1038/s41467-019-08853-171
PRJEB13831	ERR1726026	10.1038/s41467-019-08853-172
PRJEB13831	ERR1726027	10.1038/s41467-019-08853-173
PRJEB13831	ERR1726028	10.1038/s41467-019-08853-174
PRJEB13831	ERR1726029	10.1038/s41467-019-08853-175
PRJEB13831	ERR1726030	10.1038/s41467-019-08853-176
PRJEB13831	ERR1726031	10.1038/s41467-019-08853-177
PRJEB13831	ERR1726032	10.1038/s41467-019-08853-178
PRJEB13831	ERR1726033	10.1038/s41467-019-08853-179
PRJEB13831	ERR1726034	10.1038/s41467-019-08853-180
PRJEB13831	ERR1726035	10.1038/s41467-019-08853-181
PRJEB13831	ERR2592244	10.1038/s41467-019-08853-182
PRJEB13831	ERR2592245	10.1038/s41467-019-08853-183
PRJEB13831	ERR2592246	10.1038/s41467-019-08853-184
PRJEB13831	ERR2592247	10.1038/s41467-019-08853-185
PRJEB13831	ERR2592248	10.1038/s41467-019-08853-186
PRJEB13831	ERR2592249	10.1038/s41467-019-08853-187
PRJEB13831	ERR2592250	10.1038/s41467-019-08853-188
PRJEB13831	ERR2592251	10.1038/s41467-019-08853-189
PRJEB13831	ERR2592252	10.1038/s41467-019-08853-190
PRJEB13831	ERR2592253	10.1038/s41467-019-08853-191
PRJEB13831	ERR2592254	10.1038/s41467-019-08853-192
PRJEB13831	ERR2592255	10.1038/s41467-019-08853-193
PRJEB13831	ERR2592256	10.1038/s41467-019-08853-194
PRJEB13831	ERR2592257	10.1038/s41467-019-08853-195
PRJEB13831	ERR2592258	10.1038/s41467-019-08853-196
PRJEB13831	ERR2592259	10.1038/s41467-019-08853-197
PRJEB13831	ERR2592260	10.1038/s41467-019-08853-198
PRJEB13831	ERR2592261	10.1038/s41467-019-08853-199
PRJEB13831	ERR2592262	10.1038/s41467-019-08853-200
PRJEB13831	ERR2592263	10.1038/s41467-019-08853-201
PRJEB13831	ERR2592264	10.1038/s41467-019-08853-202
PRJEB13831	ERR2592265	10.1038/s41467-019-08853-203
PRJEB13831	ERR2592266	10.1038/s41467-019-08853-204
PRJEB13831	ERR2592267	10.1038/s41467-019-08853-205
PRJEB13831	ERR2592268	10.1038/s41467-019-08853-206
PRJEB13831	ERR2592269	10.1038/s41467-019-08853-207
PRJEB13831	ERR2592270	10.1038/s41467-019-08853-208
PRJEB13831	ERR2592271	10.1038/s41467-019-08853-209
PRJEB13831	ERR2592272	10.1038/s41467-019-08853-210
PRJEB13831	ERR2592273	10.1038/s41467-019-08853-211
PRJEB13831	ERR2592274	10.1038/s41467-019-08853-212
PRJEB13831	ERR2592275	10.1038/s41467-019-08853-213
PRJEB13831	ERR2592276	10.1038/s41467-019-08853-214
PRJEB13831	ERR2592277	10.1038/s41467-019-08853-215
PRJEB13831	ERR2592278	10.1038/s41467-019-08853-216
PRJEB13831	ERR2592279	10.1038/s41467-019-08853-217
PRJEB13831	ERR2592280	10.1038/s41467-019-08853-218
PRJEB13831	ERR2592281	10.1038/s41467-019-08853-219
PRJEB13831	ERR2592282	10.1038/s41467-019-08853-220
PRJEB13831	ERR2592283	10.1038/s41467-019-08853-221
PRJEB13831	ERR2592328	10.1038/s41467-019-08853-222
PRJEB13831	ERR2592329	10.1038/s41467-019-08853-223
PRJEB13831	ERR2592331	10.1038/s41467-019-08853-224
PRJEB13831	ERR2592332	10.1038/s41467-019-08853-225
PRJEB13831	ERR2592333	10.1038/s41467-019-08853-226
PRJEB13831	ERR2592334	10.1038/s41467-019-08853-227
PRJEB13831	ERR2592335	10.1038/s41467-019-08853-228
PRJEB13831	ERR2592336	10.1038/s41467-019-08853-229
PRJEB13831	ERR2592337	10.1038/s41467-019-08853-230
PRJEB13831	ERR2592338	10.1038/s41467-019-08853-231
PRJEB13831	ERR2592339	10.1038/s41467-019-08853-232
PRJEB13831	ERR2592340	10.1038/s41467-019-08853-233
PRJEB13831	ERR2592341	10.1038/s41467-019-08853-234
PRJEB13831	ERR2592342	10.1038/s41467-019-08853-235
PRJEB13831	ERR2592343	10.1038/s41467-019-08853-236

### Sheet: FtMidnight HHPred
Gene name	Product	Region	HHPred hit	PDB	Probability	E-value
gp1	Terminase small	Head	-	-	-	-
gp2	Terminase large	Head	-	-	-	-
gp3	Portal	Head	-	-	-	-
gp4	Head morphogenesis	Head	-	-	-	-
gp5	Head scaffolding	Head	-	-	-	-
gp6	Major Capsid	Head	Major capsid protein	6R3A_G	100	1.9e-43
gp7	Structural protein	H-T Att, Tube	-	-	-	-
gp8	Structural protein	H-T Att, Tube	-	-	-	-
gp9	Head-tail adaptor AD1	H-T Att, Tube	E217 head-to-tail connector protein	8FVH_I	95.16	0.59
gp10	Hypothetical protein	H-T Att, Tube	RNA polymerase-binding protein	8DY9_G	84.17	0.79
gp11	Head closure Hc1	H-T Att, Tube	Pam3 connector protein	8HDR_E	99.33	1.1e-10
			Head completion protein	7KJK_A4	98.66	4.8e-07
gp12	Tail terminator	H-T Att, Tube	Tail terminator protein Rcc01690	6TE9_F	96.93	0.071
gp13	Tail tube	H-T Att, Tube	Tail Tube Protein	8ED0_B	99.96	8.9e-26
				5NGJ_A	99.83	1.8e-18
				8GTC_B	90.08	3.6
				2OB9_A	97.43	0.0032
gp14	Tail chaperone	H-T Att, Tube	-	-	-	-
gp15	Tail chaperonin	H-T Att, Tube	-	-	-	-
gp16	Tail completion Neck1	H-T Att, Tube	-	-	-	-
gp17	Tape measure	H-T Att, Tube	Tape Measure Protein	6V8I_CF	99.44	6e-06
gp18	Tail structural protein	Distal tail	-	-	-	-
gp19	Tail structural protein	Distal tail	-	-	-	-
gp20	Distal tail	Distal tail	Distal tail protein	8GTC_I	97.88	0.00018
gp21	Tail hub	Distal tail	Hub protein	8GTC_Q	100	3.1e-48
gp22	Tail megatron	Distal tail	Megatron protein	8GTC_O	100	3.1e-66

### Sheet: MtMidnight-related phages
Phage	Shortened name	Accession	Receptor	Receptor reference (DOI)
FtMidnight	FtMidnight	TBD	T4SS	This study
vB_Pae_W3	W3	OK094665.1	T4P	10.1128/spectrum.02072-22
phipa4	phipa4	OK539825.1	T4P	10.1128/spectrum.02072-22
vB_Pae_TR	TR	OL802211.1	T4P	10.1128/spectrum.03911-22
vB_SmaS-DLP_1	DLP_1	NC_069751.1	T4P	10.3390/v10060338
vB_SmaS-DLP_2	DLP_2	NC_029019.1	T4P	10.3390/v10060338
vB_SmaS-AXL_3	AXL_3	NC_071036.1	T4P	10.3390/ijms21176338
KL1	KL1	NC_018278.1	Unknown	-
vB_StuS_MMDA13	MMDA13	NC_072503.1	Unknown	-
Sano	Sano	NC_042344.1	T4P	10.1128/jb.01080-13
Salvo	Salvo	NC_042345.1	T4P	10.1128/jb.01080-13
