## Supplementary material for "Diverse and abundant phages exploit conjugative plasmids": Table S3

### Sheet: CRISPR-Cas 
Host	Contig	Operon	Operon_Pos	Prediction	CRISPRs	Distances	Prediction_Cas	Prediction_CRISPRs
Sen	NC_003197.2	NC_003197.2@36	[3074398, 3088930]	I-E	['NC_003197.2_1', 'NC_003197.2_2', 'NC_003197.2_3']	[0, 0, 5356]	I-E	['I-E', 'I-E', 'I-E']
Eco	NC_000913.3	NC_000913.3@38	[2875421, 2888312]	I-E	['NC_000913.3_1']	[0]	I-E	['I-E']
Cwk	-	-	-	-	-	-	-	-
Ecl	-	-	-	-	-	-	-	-
Kpn	-	-	-	-	-	-	-	-
Cfr	-	-	-	-	-	-	-	-
Sma	-	-	-	-	-	-	-	-
Eta	NZ_CP084508.1	NZ_CP084508.1@1	[10469, 18864]	I-E	['NZ_CP084508.1_1']	[84]	I-E	['I-E']
Pat	NC_004547.2	NC_004547.2@52	[4126156, 4134646]	I-F	['NC_004547.2_1', 'NC_004547.2_2', 'NC_004547.2-42_4']	[296, 1315, 129]	I-F	['I-F', 'I-F', 'I-F']
Pmi	-	-	-	-	-	-	-	-
Son	-	-	-	-	-	-	-	-
Pfl	-	-	-	-	-	-	-	-
Ppu	-	-	-	-	-	-	-	-

### Sheet: CRISPR arrays
Host	Spacer name	Spacer sequence	PRD hit
Sen	NC_003197.2_1:1	TTTTCAGCCCTTGTCGACTGCGGAACGCCCCT	-
Sen	NC_003197.2_1:2	GCGAAATAGTGGGGAAAAACCCCTGGTTAACC	-
Sen	NC_003197.2_1:3	TAGGCCTTGATACCATCGCTCGCACCTCGTCA	-
Sen	NC_003197.2_1:4	TCTTTTGATTTTGCTGCGATGTTATAACCAGA	-
Sen	NC_003197.2_1:5	TATCCACATATACCCGCAATCATATTCAAGAA	-
Sen	NC_003197.2_1:6	AATCACTGCGGGGGTATTTAGCGGAAACGGCT	-
Sen	NC_003197.2_2:1	AATTAAAGCCGAGGGTGGCACCGCGCCTTATT	-
Sen	NC_003197.2_2:2	GCACCTCGAAACGGTTTTAAAACACTACCGTTT	-
Sen	NC_003197.2_2:3	TGGACCGATGGGGCCAACATCGCCGAACGTGG	-
Sen	NC_003197.2_2:4	GTTACGTTCGGTAAATGGAAAGCGGCGAATAT	-
Sen	NC_003197.2_2:5	CCAGAAAGTGCCGGTAGTGCCTGATGAACGAC	-
Sen	NC_003197.2_2:6	CGCGCCCACTTCCGTAAAATACAGATAATCCA	-
Sen	NC_003197.2_2:7	GGTAATTTCTCATCTAACAGCCTGTACGCCTC	-
Sen	NC_003197.2_2:8	GAATCTAATGCAACAGATGAATAAACACGTAA	-
Sen	NC_003197.2_2:9	TCTTTATCGTCAATGCGAAATTTTCCGCGACG	-
Sen	NC_003197.2_2:10	TCCCATTCACCAACAACAATATCGCCCTGCAA	-
Sen	NC_003197.2_2:11	CGTTGCGTCAGGTTGATCCAGTGCGTCAGCGG	-
Sen	NC_003197.2_2:12	TCTCGGTCTCGGTCTCGGTCTCGGTAGTGACG	-
Sen	NC_003197.2_2:13	ACTTCCTTCAGTCTTAACGATAATCCGCAACG	-
Sen	NC_003197.2_2:14	GCAAAATAGCGATGAGCTGGCTACGCCCACTGG	-
Sen	NC_003197.2_2:15	GAGGGGATAGGAGTTACGATCCAGCCTGGTTG	-
Sen	NC_003197.2_2:16	GTGGTTGCAGACCAATCAGCCCGCCAGCGGTT	-
Sen	NC_003197.2_2:17	GTGGTTGCAGACCAATCAGCCCGCCAGCGGTT	-
Sen	NC_003197.2_2:18	CAGCACGAAAAATTATTTACTGTCGTTGCTCA	-
Sen	NC_003197.2_3:1	ATCTTCATATTGCGTGACGCTGCCGATGAACG	-
Sen	NC_003197.2_3:2	TCTTTATCAGCTAACCATTTCCAGAACTCGTC	-
Sen	NC_003197.2_3:3	TATAATATGAATTAATTTTTGCGCATAACCTG	-
Sen	NC_003197.2_3:4	TGCCCGTTCTGCCTCTTCGCACTCTCGATCAA	-
Sen	NC_003197.2_3:5	TGCGTAATGGGCTACCTGAACTTCACATATCC	-
Sen	NC_003197.2_3:6	ATTAAGCGCGCAAAGTTTGGGTTAATTGGACA	-
Sen	NC_003197.2_3:7	CGTATTCGTCACACAGCCCCGTCCAGAAATGA	-
Sen	NC_003197.2_3:8	TAACGAACTGAATAAAATGTCAGAAAGTGACG	-
Sen	NC_003197.2_3:9	GCAGCTTAGCGACGAAATTAAAACCGAACTCAC	-
Sen	NC_003197.2_3:10	TGCCAGTGACTACAGAAGCGTCGCTATCGGGG	-
Sen	NC_003197.2_3:11	ACCGATAAACAACCGCATAGCCTCTTTCGTTT	-
Sen	NC_003197.2_3:12	TGCTCAATAACGTCGTAAATAGCGTAAGCTGG	-
Sen	NC_003197.2_3:13	TATTTCGCCTTCGGCACTGACGTCACCGTCAA	-
Sen	NC_003197.2_3:14	GTCGCGTTCGTTGCCGGTATAGACCAGCGTCA	-
Sen	NC_003197.2_3:15	ATCGAATCGAAACCCCAGCCACAGAAATAATT	-
Sen	NC_003197.2_3:16	GCTCATGTCAAACGCCATCAGCGTTCCGGCAT	-
Sen	NC_003197.2_3:17	AATCGCCAGCCTCGGAAATATTCCATCCTCCG	-
Sen	NC_003197.2_3:18	AGGAACTAAACAGCCTGACCGTTGAGGATCTG	-
Sen	NC_003197.2_3:19	ACCGGACAAATCTTTTTTTTCCTGTTCCTGTT	-
Sen	NC_003197.2_3:20	GGGCACTATGAACGGATCGGCGCTGATGCCGG	-
Sen	NC_003197.2_3:21	GGTAAAGCCACACCATTTTTTATTGACCTCGC	-
Sen	NC_003197.2_3:22	GTGGTGGCCTCAAATAAATTCGAGCGCTGGAG	-
Sen	NC_003197.2_3:23	TCGACGTGGACGAGGAGTTACTCAACCGCTGC	-
Sen	NC_003197.2_3:24	AGCGCCACATGGCCCACCGGCACCACCCGATC	-
Sen	NC_003197.2_3:25	AAATGACCAAATCAGAAATCTTCACCAAAGCC	-
Sen	NC_003197.2_3:26	TAATGGCCACAGTAAGTCAAACGGTTCTGGAA	-
Sen	NC_003197.2_3:27	GAGTCCGGGGGTTATATAGTTATTTAATGAGC	-
Sen	NC_003197.2_3:28	TTGGGCGTCGGTTTTTTCAGGTTTAGGTCCGG	-
Sen	NC_003197.2_3:29	TCAACTGTCAGTTCGTCGTTAGCCAGTAATTC	-
Sen	NC_003197.2_3:30	CTGAAAACGCATGGAATCCGGTATAAACAGTC	-
Sen	NC_003197.2_3:31	GATGTAACTGATAGCGAAATATATTGGGATAA	-
Sen	NC_003197.2_3:32	GAAACGTAAACAGGGTAAGATACAACTCTGCA	-
Eco	NC_000913.3_1:1	CAGCGTCAGGCGTGAAATCTCACCGTCGTTGC	-
Eco	NC_000913.3_1:2	TCGGTTCAGGCGTTGCAAACCTGGCTACCGGG	-
Eco	NC_000913.3_1:3	GTAGTCCATCATTCCACCTATGTCTGAACTCC	-
Eco	NC_000913.3_1:4	CCGGGGGATAATGTTTACGGTCATGCGCCCCC	-
Eco	NC_000913.3_1:5	TGGGCGGCTTGCCTTGCAGCCAGCTCCAGCAG	-
Eco	NC_000913.3_1:6	AAGCTGGCTGGCAATCTCTTTCGGGGTGAGTC	-
Eco	NC_000913.3_1:7	TAGTTTCCGTATCTCCGGATTTATAAAGCTGA	-
Eco	NC_000913.3_1:8	GCAGGCGGCGACGCGCAGGGTATGCGCGATTCG	-
Eco	NC_000913.3_1:9	GCGACCGCTCAGAAATTCCAGACCCGATCCAAA	-
Eco	NC_000913.3_1:10	TCAACATTATCAATTACAACCGACAGGGAGCC	-
Eco	NC_000913.3_1:11	AGCGTGTTCGGCATCACCTTTGGCTTCGGCTG	-
Eco	NC_000913.3_1:12	TGCGTGAGCGTATCGCCGCGCGTCTGCGAAAG	-
Eco	NC_000913.3_2:1	GACAGAACGGCCTCAGTAGTCTCGTCAGGCTCC	-
Eco	NC_000913.3_2:2	CTGTTTTCGCAAATCTATGGACTATTGCTATTC	-
Eco	NC_000913.3_2:3	GGGCGCACGGAATACAAAGCCGTGTATCTGCTC	-
Eco	NC_000913.3_2:4	TGGCTCTGCAACAGCAGCACCCATGACCACGTC	-
Eco	NC_000913.3_2:5	GAAATGCTGGTGAGCGTTAATGCCGCAAACACA	-
Eco	NC_000913.3_2:6	ATTACGCCTTTTTGCGATTGCCCGGTTTTTGCC	-
Eta	NZ_CP084508.1_1:1	TTCTTCTTCTGTGTAACGGAAACATATACTTC	-
Eta	NZ_CP084508.1_1:2	TCTGGGTATGTTGCCCCATCGATAAACCCGAC	-
Eta	NZ_CP084508.1_1:3	ATGTGCCGGGATATCGCCGCCGACCCTCTTAC	-
Eta	NZ_CP084508.1_1:4	TTCCTCTTCGCCCTCCCACGGCGCTCCTGTGT	-
Eta	NZ_CP084508.1_1:5	ATCAAGAGCATCTGCCAGTTGCCATGCATCAT	-
Eta	NZ_CP084508.1_1:6	TTGACAATGATTGTGGCGTCAGCGTTTAGCGG	-
Eta	NZ_CP084508.1_1:7	TTCAACTTGCGTGCCTGGTTTAGGGAGCACGG	-
Eta	NZ_CP084508.1_1:8	GCGGGAGACAGCAGCGTCGTAGCTGATGCCTT	-
Eta	NZ_CP084508.1_1:9	CTGAAGTCTCGCCAGATAGGCGCGACCTTTTA	-
Eta	NZ_CP084508.1_1:10	CCATTAAATCAGATATTTTAAAATGATTATAT	-
Eta	NZ_CP084508.1_1:11	GGTTGACCAACAGTGGCGCTGTTCCTATCCATT	-
Eta	NZ_CP084508.1_1:12	CCACGCTGCCATGTCATCTGCGTTCCATCAGC	-
Eta	NZ_CP084508.1_1:13	CCATACAAGGTGGTTATTTTTCACCATTCCGG	-
Eta	NZ_CP084508.1_1:14	ATGCGTTCGCAATCTCGATGGCTGTAGATGAA	-
Eta	NZ_CP084508.1_1:15	GCCAGTGATAAACGTGTACTCGAAGCGATCTGG	-
Pat	NC_004547.2_1:1	GGGTTGCCTCGGCCTGAACAGCGATCTCGCGTG	-
Pat	NC_004547.2_1:2	TTGAAATTAGTGACGTGAGCAGAATCGTAAAC	-
Pat	NC_004547.2_1:3	CGATACTCGGATACGCTCCCAGACCTTATCGA	-
Pat	NC_004547.2_1:4	AACACGCCGCGCGATTTTGTCCACAATGCGCA	-
Pat	NC_004547.2_1:5	TGTCGAGCGCTGATTCGTCGGTCACTGGATAC	-
Pat	NC_004547.2_1:6	TCCATAGTCCTCGGAAGGGACGACGATGTGAC	-
Pat	NC_004547.2_1:7	CATTAATTGACGTCTCTCTATCAATTATCTGT	-
Pat	NC_004547.2_1:8	CCGAGCCTGTATTACAGGTGGTTATGGCGACA	-
Pat	NC_004547.2_1:9	ACGCTTGATATTGCTTATGGCGTGTTAGTTCA	-
Pat	NC_004547.2_1:10	GATCGGCAAAGATAATCAGGCACTCATCACCG	-
Pat	NC_004547.2_1:11	TGAATGAGCCGGCCAATCTATATCACTACACT	-
Pat	NC_004547.2_1:12	GGCGCGTCAGTGAAGTGGATGTATCCGTGCCA	-
Pat	NC_004547.2_1:13	GCGGGGGCTAATGTGTCTGAGGCTGGTAGATC	-
Pat	NC_004547.2_1:14	CCAGACCGCAGCAACTACCAGTTAGCTCAACA	-
Pat	NC_004547.2_1:15	GAGCAATTCGCGCATGAGTTCGCGTCTACGCT	-

### Sheet: RM
Host	Type	Subtype	Sys_id	protein_in_syst	genes_count	name_of_profiles_in_sys
Sen	RM	RM_Type_III	RM_Type_III_2	STM0357,STM0358	2	RM_Type_III__Type_III_MTases,RM_Type_III__Type_III_REases
Sen	RM	RM_Type_I	RM_Type_I_1	STM4524,STM4525,STM4526	3	RM__Type_I_S,RM__Type_I_MTases,RM__Type_I_REases
Sen	RM	RM_Type_IV	RM_Type_IV_3	STM4527	1	RM_Type_IV__Type_IV_REases
Eco	RM	RM_Type_IV	RM_Type_IV_2	b1159	1	RM_Type_IV__Type_IV_REases
Eco	RM	RM_Type_IV	RM_Type_IV_3	b4345,b4346,b4351	3	RM_Type_IV__Type_IV_REases,RM_Type_IV__Type_IV_REases,RM_Type_IV__Type_IV_REases
Eco	RM	RM_Type_I	RM_Type_I_1	b4348,b4349,b4350	3	RM__Type_I_S,RM__Type_I_MTases,RM__Type_I_REases
Cwk	RM	RM_Type_I	RM_Type_I_2	GBAJMNDP_02450,GBAJMNDP_02451,GBAJMNDP_02452	3	RM__Type_I_MTases,RM__Type_I_S,RM__Type_I_REases
Cwk	RM	RM_Type_IV	RM_Type_IV_4	GBAJMNDP_02453	1	RM_Type_IV__Type_IV_REases
Cwk	RM	RM_Type_IV	RM_Type_IV_5	GBAJMNDP_02479	1	RM_Type_IV__Type_IV_REases
Cwk	RM	RM_Type_IV	RM_Type_IV_6	GBAJMNDP_04202	1	RM_Type_IV__Type_IV_REases
Kpn	RM	RM_Type_IV	RM_Type_IV_1	DX771_RS03930	1	RM_Type_IV__Type_IV_REases
Cfr	RM	RM_Type_IV	RM_Type_IV_2	D186_RS17800	1	RM_Type_IV__Type_IV_REases
Cfr	RM	RM_Type_I	RM_Type_I_1	D186_RS17650,D186_RS17645,D186_RS17640	3	RM__Type_I_S,RM__Type_I_MTases,RM__Type_I_REases
Cfr	RM	RM_Type_IV	RM_Type_IV_3	D186_RS17635	1	RM_Type_IV__Type_IV_REases
Cfr	RM	RM_Type_IV	RM_Type_IV_4	D186_RS03700	1	RM_Type_IV__Type_IV_REases
Sma	RM	RM_Type_I	RM_Type_I_1	J0F87_RS02485,J0F87_RS02490,J0F87_RS02495	3	RM__Type_I_S,RM__Type_I_MTases,RM__Type_I_REases
Sma	RM	RM_Type_IV	RM_Type_IV_2	J0F87_RS02500	1	RM_Type_IV__Type_IV_REases
Eta	RM	RM_Type_I	RM_Type_I_1	DCL27_RS02135,DCL27_RS02140,DCL27_RS02145	3	RM__Type_I_REases,RM__Type_I_MTases,RM__Type_I_S
Pat	RM	RM_Type_IIG	RM_Type_IIG_2	ECA_RS02910	1	RM_Type_IIG__Type_IIG
Pat	RM	RM_Type_I	RM_Type_I_1	ECA_RS15335,ECA_RS15340,ECA_RS15345	3	RM__Type_I_S,RM__Type_I_MTases,RM__Type_I_REases
Son	RM	RM_Type_I	RM_Type_I_1	SO_RS01820,SO_RS01830,SO_RS01835	3	RM__Type_I_REases,RM__Type_I_S,RM__Type_I_MTases
Son	RM	RM_Type_I	RM_Type_I_2	SO_RS19775,SO_RS19780,SO_RS19790	3	RM__Type_I_S,RM__Type_I_MTases,RM__Type_I_REases
Pfl	RM	RM_Type_IV	RM_Type_IV_2	PFL01_RS13410,PFL01_RS13415	2	RM_Type_IV__Type_IV_REases,RM_Type_IV__Type_IV_REases
Pfl	RM	RM_Type_II	RM_Type_II_1	PFL01_RS29890,PFL01_RS23245	2	RM_Type_II__Type_II_MTases,RM_Type_II__Type_II_REases
Pfl	RM	RM_Type_IV	RM_Type_IV_3	PFL01_RS29445	1	RM_Type_IV__Type_IV_REases
Ppu	RM	RM_Type_II	RM_Type_II_2	PP_RS20745,PP_RS20750	2	RM_Type_II__Type_II_REases,RM_Type_II__Type_II_MTases
Ppu	RM	RM_Type_I	RM_Type_I_1	PP_RS24740,PP_RS24745,PP_RS24750	3	RM__Type_I_REases,RM__Type_I_MTases,RM__Type_I_S
